# A non-image-forming visual circuit mediates the innate fear of heights

**DOI:** 10.1101/2023.05.27.542556

**Authors:** Wei Shang, Shuangyi Xie, Wenbo Feng, Zhuangzhuang Li, Jingyan Jia, Xiaoxiao Cao, Yanting Shen, Jing Li, Haibo Shi, Yiran Gu, Shi-Jun Weng, Longnian Lin, Yi-Hsuan Pan, Xiao-Bing Yuan

## Abstract

The neural basis of fear of heights remains largely unknown. In this study, we investigated the fear response to heights in mice and observed characteristic aversive behaviors resembling human height vertigo. We identified visual input as a critical factor in mouse reactions to heights, while peripheral vestibular input was found to be nonessential for fear of heights. Unexpectedly, we found that fear of heights in naïve mice does not rely on image-forming visual processing by the primary visual cortex. Instead, a subset of neurons in the ventral lateral geniculate nucleus (vLGN), which connects to the lateral/ventrolateral periaqueductal gray (l/vlPAG), drives the expression of fear associated with heights. Additionally, we observed that a subcortical visual pathway linking the superior colliculus to the lateral posterior thalamic nucleus inhibits the defensive response to height threats. These findings highlight a rapid fear response to heights threat through a subcortical visual and defensive pathway from the vLGN to the l/vlPAG.
