## Supplementary Data Figs 1-6 for "A non-image-forming visual circuit mediates the innate fear of heights"

### Sheet: Fig 1
Fig. 1	Parameter	Condition		Mean	SEM	P value	F value (one-way ANOVA) / t value (t-test)	degrees of freedom	Mouse individual (n)
Fig.1-e	Rear up (s)	GWP		16	2.534	one-way ANOVA	11.2	one-way ANOVA	10
		TWP		21.4	5.173	P＜0.01		27	10
		OHP		0	0	P＜0.001		27	10
Fig.1-f	Distance (m)	GWP		16.197	1.128	one-way ANOVA	19.57	one-way ANOVA	10
		TWP		18.949	0.988	P＜0.0001		27	10
		OHP		10.455	0.711	P＜0.0001		27	10
Fig.1-g	Grooming (s)	GWP		24.6	2.526	one-way ANOVA	4.501	one-way ANOVA	10
		TWP		24.2	4.774	P＜0.05		27	10
		OHP		12.3	1.838	P＜0.05		27	10
Fig.1-h	Trembling (s)	GWP		0	0	one-way ANOVA	10.84	one-way ANOVA	10
		TWP		0	0	P＜0.01		27	10
		OHP		25.4	7.715	P＜0.01		27	10
Fig.1-i	Dsitance (m)	Total	Trial1	29.03	1.293	t-test	5.8	t-test	10
			Trial2	17.46	1.52	P＜0.001		18	10
		Per	Trial1	16.47	1.421	t-test	3.617	t-test	10
			Trial2	9.091	1.465	P＜0.001		18	10
		Out	Trial1	13.33	0.988	t-test	4.767	t-test	10
			Trial2	6.573	1.016	P＜0.001		18	10
	Treambling (s)	Trial1		24.39	4.822	t-test	5.683	t-test	10
		Trial2		99.53	12.31	P＜0.001		18	10
Fig.1-j	Dsitance (m)	Total	Trial1	28.44	1.87	t-test	7.018	t-test	10
			Trial2	12.96	1.168	P＜0.0001		18	10
		Per	Trial1	17.56	2.155	t-test	5.936	t-test	10
			Trial2	3.868	0.8233	P＜0.0001		18	10
		Out	Trial1	13.81	1.437	t-test	5.475	t-test	10
			Trial2	4.536	0.9847	P＜0.0001		18	10
	Treambling (s)	Trial1		30	8.954	t-test	4.095	t-test	10
		Trial2		174.8	48.46	P＜0.01		13	5

### Sheet: Fig 2
Fig. 2	Parameter	Condition		Mean	SEM	P value		F value (one-way ANOVA) / t value (t-test)		degrees of freedom	Mouse individual (n)
Fig.2-a	Latancy (min)	3 cm		7.016	3.837	one-way ANOVA		21.25		47	10
		5 cm		20	2.979	P＜0.05					11
		10 cm		30	0	one-way ANOVA					10
		20 cm		30	0	& 3 cm P＜0.001	20 cm & 50 cm				11
		50 cm		30	0	& 5 cm P＜0.01	P＞0.1				10
	Dsitance (m)	Total	10 cm	22.52	2.584	t-test		10 cm & 20 cm	1.684	19	10
			20 cm	17.53	1.581	& 10 cm P＞0.1	20 cm & 50 cm	10 cm & 50 cm	2.191	18	11
			50 cm	15.61	1.812	& 10 cm P=0.041	P＞0.1	20 cm & 50 cm	0.8027	19	10
		Per	10 cm	15.24	2.686	t-test		10 cm & 20 cm	1.603	19	10
			20 cm	10.4	1.536	& 10 cm P＞0.1	20 cm & 50 cm	10 cm & 50 cm	2.151	18	11
			50 cm	8.294	1.793	& 10 cm P=0.045	P＞0.1	20 cm & 50 cm	0.8964	19	10
		Out	10 cm	10.75	2.092	t-test		10 cm & 20 cm	1.222	19	10
			20 cm	7.889	1.176	& 10 cm P＞0.1	20 cm & 50 cm	10 cm & 50 cm	1.719	18	11
			50 cm	6.487	1.335	& 10 cm P＞0.1	P＞0.1	20 cm & 50 cm	0.7907	19	10
	Trembling (s)	3 cm		0	0	one-way ANOVA		10.55		46	10
		5 cm		15.6	7.541						10
		10 cm		36.2	15.78						10
		20 cm		91.18	17.34	& 3 cm P＜0.001 & 5 cm P＜0.01 & 10 cm P＜0.05	20 cm & 50 cm P＞0.1				11
		50 cm		90.3	14.66						10
Fig.2-b	Latency (min)	5 cm		30	0						10
		10 cm		30	0						10
		20 cm		30	0						9
	Dsitance (m)	Total	5 cm	26.13	1.631	one-way ANOVA		0.1999		26	10
			10 cm	25.84	1.109	& 5 cm P＞0.1					10
			20 cm	24.81	1.828	& 5 cm P＞0.1	& 10 cm P＞0.1				9
		Per	5 cm	13.22	1.168	one-way ANOVA		0.08475		26	10
			10 cm	13.8	1.396	& 5 cm P＞0.1					10
			20 cm	13.03	1.579	& 5 cm P＞0.1	& 10 cm P＞0.1				9
		Out	5 cm	9.271	0.8629	one-way ANOVA		0.1401		26	10
			10 cm	9.96	0.9601	& 5 cm P＞0.1					10
			20 cm	9.689	1.007	& 5 cm P＞0.1	& 10 cm P＞0.1				9
	Trembling(s)	5 cm		6.6	2.141	one-way ANOVA		0.1421		26	10
		10 cm		5.925	2.093	& 5 cm P＞0.1					10
		20 cm		5.083	1.629	& 5 cm P＞0.1	& 10 cm P＞0.1				9
Fig.2-d	Total exploration (bouts)	Light		34.75	2.087	t-test		3.827		38	20
		Dark		44.9	1.637	P＜0.001					20
Fig.2-e	Head-out (bouts)	Light		22.75	1.927	t-test		3.061		38	20
		Dark		30.2	1.486	P＜0.01					20
	Half-out (bouts)	Light		2.9	0.4466	t-test		0.3626		38	20
		Dark		3.1	0.3236	P＞0.1					20
	Nose-out (bouts)	Light		6.75	0.486	t-test		2.531		38	20
		Dark		9.5	0.972	P＜0.05					20
	Nose-in (bouts)	Light		2.35	0.3015	t-test		0.5577		38	20
		Dark		2.1	0.3317	P＞0.1					20
Fig.2-f	Retraction (bouts)	Light		1.3	0.2724	t-test		2.337		38	20
		Dark		0.55	0.1698	P＜0.05					20
Fig.2-g	Trembling (s)	Light		20.1	1.812	t-test		7.075		38	20
		Dark		6.05	0.8126	P＜0.0001					20
Fig.2-i	Body elongatin (%)	Per	Light	79.22	2.323	t-test		2.941		38	20
			Dark	69.75	2.229	P＜0.01					20
		Center	Light	20.78	2.323	t-test		2.941		38	20
			Dark	30.25	2.229	P＜0.01					20
Fig.2-j	Distance (m)	Total	Gray	27.71	1.27	t-test		0.5923		17	10
			TransParent	26.31	2.06	P＞0.1					9
		Per	Gray	16.93	1.751	t-test		0.7302		17	10
			TransParent	14.92	2.139	P＞0.1					9
		Out	Gray	13.59	1.091	t-test		0.8073		17	10
			TransParent	12.16	1.424	P＞0.1					9
	Trembling (s)	Gray		22	7.191	t-test		3.724		18	10
		TransParent		86.6	15.79	P＜0.01					10
Fig.2-k	Distance (m)	Total	Bi	16.45	0.6837	t-test		0.6496		19	10
			Mon	17.56	1.502	P＞0.1					11
		Per	Bi	6.759	0.7669	t-test		0.8831		19	10
			Mon	8.319	1.53	P＞0.1					11
		Out	Bi	5.97	0.7625	t-test		0.5899		19	10
			Mon	6.805	1.156	P＞0.1					11
	Trembling (s)	Bi		58.8	14.75	t-test		0.373		19	10
		Mon		52.09	10.7	P＞0.1					11
Fig.2-l	Distance (m)	Total	Sal	22.59	1.76	t-test		0.4213		13	9
			Gen	23.65	1.598	P＞0.1					6
		Per	Sal	13.39	1.913	t-test		0.6749		13	9
			Gen	15.12	1.2	P＞0.1					6
		Out	Sal	9.875	1.414	t-test		0.2035		13	9
			Gen	10.26	0.9078	P＞0.1					6
	Trembling (s)	Sal		29.78	4.597	t-test		0.06385		13	9
		Gen		30.33	8.208	P＞0.1					6
Fig.2-m	Time in the area (min)	Per	Sham	15.76	1.515	one-way ANOVA		1.294		36	13
			Uni	15.67	1.101	& Sham P＞0.1	Uni & Bil				13
			Bil	12.83	1.709	& Uni P＞0.1	P＞0.1				13
		Out	Sham	11.42	1.083	one-way ANOVA		1.293		36	13
			Uni	9.664	0.6992	& Sham P＞0.1	Uni & Bil				13
			Bil	8.904	1.482	& Uni P＞0.1	P＞0.1				13
	Trembling (s)	Sham		43.23	3.319	one-way ANOVA		3.139		36	13
		Uni		52.85	3.603	& Sham P＞0.1	Uni & Bil				13
		Bil		67	10.61	& Uni P＞0.1	P＜0.05				13
Fig.2-n	Distance (m)	Total	Con	15.36	1.402	t-test		1.327		20	11
			WD	12.6	1.538	P＞0.1					11
		Per	Con	7.328	0.6297	t-test		1.574		20	11
			WD	5.531	0.9528	P＞0.1					11
		Out	Con	6	0.5073	t-test		1.935		20	11
			WD	4.309	0.7113	P=0.034					11
	Trembling (s)	Con		49.27	7.038	t-test		0.6238		20	11
		WD		48.55	4.911	P＞0.1					11

### Sheet: Fig 3
Fig.3	Parameter	Condition		Mean	SEM	P value		t value	degrees of freedom	Mouse individual (n)
Fig.3-c	c-Fos+ cells in SC	Total	Control	1617	129.7	t-test		2.513	6	4
			Height	2000	80.04	P＜0.05				4
		SuG+OP	Control	736.3	44.87	t-test		3.165	6	4
			Height	969	58.27	P＜0.05				4
		InG+InWh	Control	880.8	89.26	t-test		1.53	5	4
			Height	1031	40.94	P＞0.1				4
		Medial	Control	929.5	74.42	t-test	Control Medial & Lateral	3.07	6	4
			Height	1236	66.45	P＜0.05	P＜0.05			4
		Lateral	Control	662.5	55.01	t-test	Height Medial & Lateral	1.286	6	4
			Height	764.3	56.87	P＞0.1	P＜0.01			4
Fig.3-d	c-Fos+ cells in LPTN	Total	Control	193.5	18.46	t-test		2.239	6	4
			Height	271.5	29.55	P=0.033				4
		LPMR	Control	145	14.6	t-test		2.462	6	4
			Height	217	25.34	P＜0.05				4
		LPLR	Control	47.25	4.905	t-test		1.112	6	4
			Height	54.5	4.291	P＞0.1				4
Fig.3-f	Distance (m)	Total	Sal	24.33	1.839	t-test		1.822	16	9
			CNO	18.86	2.37	P=0.044				9
		Per	Sal	15.67	2.025	t-test		2.252	16	9
			CNO	9.641	1.75	P＜0.05				9
		Out	Sal	12.04	1.52	t-test		2.253	16	9
			CNO	7.57	1.278	P＜0.05				9
	Trembling	Sal		28.11	11.79	t-test		3.435	16	9
		CNO		120.8	24.27	P＜0.01				9
Fig.3-h	Distance (m)	Total	Sal	25.55	2.202	t-test		1.943	18	10
			CNO	20.13	1.715	P=0.034				10
		Per	Sal	15.28	2.37	t-test		2.161	18	10
			CNO	9.368	1.37	P＜0.05				10
		Out	Sal	12.25	1.565	t-test		2.208	18	10
			CNO	8.184	0.9667	P＜0.05				10
	Trembling (s)	Sal		19.6	6.705	t-test		2.546	18	10
		CNO		43.3	6.458	P＜0.05				10
Fig.3-j	Distance (m)	Total	Sal	15.53	1.383	t-test		3.287	8	5
			CNO	9.638	1.141	P＜0.05				5
		Per	Sal	8.125	1.387	t-test		3.016	8	5
			CNO	3.775	0.397	P＜0.05				5
		Out	Sal	6.113	0.977	t-test		3.184	8	5
			CNO	2.751	0.4009	P＜0.05				5
	Trembling (s)	Sal		112.6	26.65	t-test		2.321	8	5
		CNO		188.6	19.04	P＜0.05				5
Fig.3-l	Distance (m)	Total	Sal	25.6	2.409	t-test		3.637	15	8
			CNO	15.03	1.714	P＜0.05				9
		Per	Sal	14.84	2.442	t-test		2.899	15	8
			CNO	7.145	1.256	P＜0.05				9
		Out	Sal	10.65	1.601	t-test		3.386	15	8
			CNO	4.931	0.7251	P＜0.01				9
	Trembling (s)	Sal		25.13	6.075	t-test		3.561	15	8
		CNO		140.1	29.86	P＜0.01				9
Fig.3-n	Distance (m)	Total	Sal	26.18	2.867	t-test		3.021	8	5
			CNO	16.23	1.623	P＜0.05				5
		Per	Sal	14.84	2.478	t-test		1.84	8	5
			CNO	9.12	1.882	P＞0.1				5
		Out	Sal	12.38	2	t-test		2.143	8	5
			CNO	7.117	1.427	P＜0.05				5
	Trembling (s)	Sal		36.2	5.704	t-test		2.616	8	5
		CNO		82.4	16.71	P＜0.05				5

### Sheet: Fig 4
Fig.4	Parameter	Condition		Mean	SEM	P value	t value	degrees of freedom	Mouse individual (n)
Fig.4-c	c-Fos+ cells in V1	V1	Con	1771	196.4	t-test	2.266	6	4
			Height	2783	401.2	P=0.032			4
		V2L	Con	861.5	56.29	t-test	1.696	6	4
			Height	1198	189.9	P＞0.1			4
		V2ML	Con	385.5	38.5	t-test	0.9464	6	4
			Height	485.5	98.4	P＞0.1			4
		V2MM	Con	325.5	34.54	t-test	2.313	6	4
			Height	473.8	53.98	P=0.03			4
Fig.4-e	Total freezing time (%)	Contexual	Con	66.54	6.976	t-test	2.167	18	10
			Lesion	42.69	8.513	P＜0.05			10
Fig.4-f	Distance (m)	Total	Con	33.56	2.006	t-test	0.5025	18	10
			Lesion	35.11	2.347	P＞0.1			10
		Per	Con	20.92	1.781	t-test	1.304	18	10
			Lesion	24.45	2.031	P＞0.1			10
		Out	Con	16.66	1.579	t-test	0.8828	18	10
			Lesion	18.72	1.732	P＞0.1			10
Fig.4-g	Trembling (s)	Con		35.9	3.016	t-test	1.664	18	10
		Lesion		44.8	4.417	P＞0.1			10
Fig.4-i	Distance (m)	Total	Sal	20.92	2.272	t-test	0.5138	19	11
			CNO	19.48	1.538	P＞0.1			10
		Per	Sal	11.32	1.823	t-test	0.2831	19	11
			CNO	10.55	2.039	P＞0.1			10
		Out	Sal	8.869	1.396	t-test	0.1914	19	11
			CNO	8.475	1.518	P＞0.1			10
	Trembling (s)	Sal		30.73	11.94	t-test	0.2214	19	11
		CNO		34.3	10.67	P＞0.1			10

### Sheet: Fig 5
Fig.5	Parameter	Condition		Mean	SEM	P value	t value	degrees of freedom	Mouse individual (n)
Fig.5-c	c-Fos+ cells in LGN	LGN	Con	357.3	16.93	t-test	2.018	10	6
			Height	397.3	10.3	P=0.036			6
		vLGN	Con	288.8	15.67	t-test	2.245	10	6
			Height	327.8	7.512	P＜0.05			6
		dLGN	Con	68.5	5.784	t-test	0.09533	10	6
			Height	69.5	8.751	P＞0.1			6
Fig.5-e	GABA+ (%)			88.45	0.04264				2
	GABA- (%)			11.55	0.04264				2
Fig.5-k	AUC	Con		42953	5525	t-test	3.21	32	3 mice, 17 trials
		Height		83329	11299	P＜0.05			3 mice, 17 trials
Fig.5-m	Distance (m)	Total	Sal	22.58	1.096	t-test	1.625	42	30
			CNO	25.92	1.892	P＞0.1			14
		Per	Sal	13.01	1.126	t-test	2.306	42	30
			CNO	17.6	1.636	P＜0.05			14
		Out	Sal	10.83	0.7641	t-test	2.02	42	30
			CNO	13.56	1.105	P＜0.05			14
	Trembling (s)	Sal		65.43	5.618	t-test	2.202	42	30
		CNO		45.71	6.487	P＜0.05			14
Fig. 5-o	Distance (m)	Total	Sal	23.7	2.067	t-test	1.638	4	3
			CNO	32.9	5.223	P>0.1			3
		Per	Sal	15.8	2.643	t-test	1.765	4	3
			CNO	24.43	4.112	P>0.1			3
		Out	Sal	11.46	1.354	t-test	2.418	4	3
			CNO	19.19	2.897	P=0.036			3
	Trembling (s)	Sal		76.33	6.489	t-test	2.942	4	3
		CNO		47	7.572	P<0.05			3

### Sheet: Fig 6
Fig.6	Parameter	Condition		Mean	SEM	P value	F value / t value	degrees of freedom	Mouse individual (n)
Fig.6-c	c-Fos+ cells in PAG	DMPAG	Con	106.4	17.53	t-test	0.3649	8	5
			Height	99	10.19	P＞0.1			5
		DLPAG	Con	103.2	9.243	t-test	2.689	8	5
			Height	150.2	14.84	P＜0.05			5
		LPAG	Con	309	26.64	t-test	2.68	8	5
			Height	400	21.06	P＜0.05			5
		VLPAG	Con	188.6	23.41	t-test	2.728	8	5
			Height	260.4	12.02	P＜0.05			5
Fig.6-g	AUC	Con		33334	4271	t-test	5.215	57	6 mice, 25 trial
		Height		65190	4190	P＜0.0001			6 mice, 34 trial
Fig.6-i	Go off	Sal		0.25		chi-square test			12
		CNO		0.84					14
	Stay	Sal		0.75		P＜0.0001			12
		CNO		0.16					14
Fig.6-j	Trembling (s)	Sal		54.18	4.669	t-test	4.162	16	11
		CNO		28.57	2.148	P＜0.001			7
Fig.6-l	Go off	Sal		0.2		chi-square test			10
		CNO		0.81					11
	Stay	Sal		0.8		P＜0.0001			10
		CNO		0.19					11
Fig.6-p	Distance (m)	Total	Sal	22.72	1.847	t-test	2.023	14	8
			CNO	27.82	1.712	P=0.032			8
		Per	Sal	14.77	1.384	t-test	2.426	14	8
			CNO	19.23	1.211	P＜0.05			8
		Out	Sal	11.52	1.112	t-test	2.435	14	8
			CNO	15.45	1.17	P＜0.05			8
	Trembling (s)	Sal		56.13	6.924	t-test	2.862	14	8
		CNO		33.13	4.077	P＜0.05			8
Fig.6-q	Total freezing time (%)	Contexual	Sal	35.49	8.38	t-test	0.2151	8	5
			CNO	37.93	7.671	P＞0.1			5
